# Core-2 *O*-glycans are required for galectin-3 interaction with the osteoarthritis related protein lubricin

**DOI:** 10.1101/2019.12.20.884148

**Authors:** Sarah A. Flowers, Kristina A. Thomsson, Liaqat Ali, Shan Huang, Yolanda Mthembu, Suresh C. Regmi, Jan Holgersson, Tannin A. Schmidt, Ola Rolfson, Lena I Björkman, Martina Sundqvist, Anna Karlsson, Gregory D. Jay, Thomas Eisler, Roman Krawetz, Niclas G. Karlsson

## Abstract

Synovial fluid lubricin (proteoglycan 4) is a mucin-type *O*-linked glycosylated (60% of the mass) biological lubricant involved in osteoarthritis (OA) development. Lubricin has been reported to be cross-linked by synovial galectin-3 on the lubricating articular surface. Here, we confirm that binding to galectin-3 depended on core-2 *O*-linked glycans, where surface plasmon resonance of a recombinant lubricin (rhPRG4) devoid of core-2 structures lacked binding capacity to recombinant galectin-3. Both galectin-3 levels and interactions with synovial lubricin were found to be decreased in late-stage OA patients coinciding with an increase of truncated and less sialylated core 1 O-glycans. These data suggest a defect cross-linking of surface active molecules in OA and provides novel insights into OA molecular pathology.
