## Supplementary Table 1 for "Core-2 *O*-glycans are required for galectin-3 interaction with the osteoarthritis related protein lubricin"

### Sheet: Supplementary Table 1
Supplementary Table 1. O-glycopeptides from recombinant lubricin (rhPRG4) and from lubricin from two patients with osteoarthritis (OA) identified with LC/MS/MS using manual and software assisted interpretation (see Materials and Methods section)
						(ETD/CID MS)		(HCD MS)
Amino acid position1		Peptide1	Glycan composition1			__________rhPRG4_________		____NATIVE LUB___
								Patient 3
Start	End		HexNAc	Hex	NeuAc	Glycan 2	Amino acid site	OA 1	OA 2		m/z
63	71	R.(VCTAELSCK).G	1			-		+	-			1 Glycosylated amino acids identified with ETD fragmentation are in bold and underlined. rhPRG4 glycopeptides identified after O-glycosidase and/or sialidase treatment are labelled with *. Peptide sequences repeated >1 in the protein are highlighted in yellow and are reported at the amino acid position where they occur the first time in the protein sequence. Glycan monosaccharide abbreviations: H…
63	71	R.(VCTAELSCK).G	1	1	1	C	T69	-	-
63	71	R.(VCTAELSCK).G	2	1	1	A+C		-	-
96	117	K.(CCPDYESFCAEVHNPTSPPSSK).K	1	1		-		-	+
96	117	K.(CCPDYESFCAEVHNPTSPPSSK).K	2	2		-		+	+
96	117	K.(CCPDYESFCAEVHNPTSPPSSK).K	1	1	1	-		-	+
96	117	K.(CCPDYESFCAEVHNPTSPPSSK).K	1	1	2	-		-	+
96	117	K.(CCPDYESFCAEVHNPTSPPSSK).K	2	2	1	-		+	+
96	117	K.(CCPDYESFCAEVHNPTSPPSSK).K	2	2	2	-		+	+			2 Glycan sequences were elucidated from positive ion mode LC/MS/MS with ETD or HCD fragmentation of intact and partially deglycosylated glycopeptides, and negative ion mode LC/MS/MS with CID fragmentation of released glycans (see methods and materials). Glycans assigned to a specific amino acid site are separated with ',' and are printed in their consequtive order as they occur in the peptide. 'G…
118	130	K.(KAPPPSGASQTIK).S	1			A	S123	+	+
118	130	K.(KAPPPSGASQTIK).S	1	1		B	S123	+	+
118	130	K.(KAPPPSGASQTIK).S	1	1	1	C	S123	+	+
118	130	K.(KAPPPSGASQTIK).S	2	2		-		+	+
118	130	K.(KAPPPSGASQTIK).S	2	2	1	-		+	+
119	130	K.(APPPSGASQTIK).S	1			A	S123	+	-
119	130	K.(APPPSGASQTIK).S	1	1		B	S123	+	+
119	130	K.(APPPSGASQTIK).S	1	1	1	C	S123	+	+
131	142	K.(STTKRSPKPPNK).K	1	1		-		-	+			3 Glycopeptides from lubricin from synovial fluid from two patients with OA. The glycopeptides were fragmented with HCD. The symbols indicate that a corresponding glycopeptide with the listed peptide and glycan composition was detected (+) or not detected (-) in the sample.
135	142	K.(RSPKPPNK).K	1	1		-		-	+
135	142	K.(RSPKPPNK).K	1	1	1	C		-	-		527.26
136	142	R.(SPKPPNK).K	1			A		-	-
136	143	R.(SPKPPNKK).K	1			A		-	-
136	143	R.(SPKPPNKK).K	1	1		B		+	-
136	143	R.(SPKPPNKK).K	1	1	1	C		-	-
184	192	K.(SSKNSAANR).E	2			A+A		-	-
184	192	K.(SSKNSAANR).E	2	1		A+B		-	-
184	192	K.(SSKNSAANR).E	2	1	1	A+C		-	-
211	232	K.(KPTPKPPVVDEAGSGLDNGDFK).V	1			A	T213	-	-
211	232	K.(KPTPKPPVVDEAGSGLDNGDFK).V	1	1	1	C	T213	-	-
233	245	K.(VTTPDTSTTQHNK).V	1			A	T235	-	-
233	245	K.(VTTPDTSTTQHNK).V	1	1		B	T235	-	-
233	245	K.(VTTPDTSTTQHNK).V	2			A,A	T234,T235	-	-
233	245	K.(VTTPDTSTTQHNK).V	1	1	1	C		-	-
233	245	K.(VTTPDTSTTQHNK).V*	1			A	T238	-	-
233	245	K.(VTTPDTSTTQHNK).V*	1			A	S239	-	-
233	245	K.(VTTPDTSTTQHNK).V*	1			A	T240	-	-
233	245	K.(VTTPDTSTTQHNK).V*	2			A,A	T240,T241	-	-
246	251	K.(VSTSPK).I	1			-		+	-		637.79
246	251	K.(VSTSPK).I	1	1		-		+	+
246	251	K.(VSTSPK).I	1	1	1	C		-	-
246	251	K.(VSTSPK).I	2			A+A		+	-
246	251	K.(VSTSPK).I	2	2		-		+	-
246	251	K.(VSTSPK).I	2	2	1	B+C		-	-
246	261	K.(VSTSPKITTAKPINPR).P	4	4		-		-	+
252	261	K.(ITTAKPINPR).P	1			A		-	-
252	261	K.(ITTAKPINPR).P	1	1	1	C	T254	-	-
252	261	K.(ITTAKPINPR).P	2			A,A	T253,T254	+	-
252	261	K.(ITTAKPINPR).P	1	1		-		-	+
252	261	K.(ITTAKPINPR).P	2	2		-		+	+
252	261	K.(ITTAKPINPR).P	2	2	1	C,A	T253,T254	+	+
252	261	K.(ITTAKPINPR).P	2	1		A,B	T253,T254	+	-
252	272	K.(ITTAKPINPRPSLPPNSDTSK).E	2	2	2	C,C	T254,S263	-	-
252	272	K.(ITTAKPINPRPSLPPNSDTSK).E	3	3		-		+	+
257	272	K.(PINPRPSLPPNSDTSK).E	1			A	S263	-	-
257	272	K.(PINPRPSLPPNSDTSK).E	1	1		B	S263	-	-
257	272	K.(PINPRPSLPPNSDTSK).E	1	1	1	C	S263	-	-
262	272	R.(PSLPPNSDTSK).E	1			A	S263	+	-
262	272	R.(PSLPPNSDTSK).E	1	1		-		+	+
262	272	R.(PSLPPNSDTSK).E	1	1	1	C	S263	+	+
262	272	R.(PSLPPNSDTSK).E	2	2		-		+	-
273	280	K.(ETSLTVNK).E	1			A		-	-
273	280	K.(ETSLTVNK).E	1	1		-		+	+
273	280	K.(ETSLTVNK).E	1	1	1	C		+	+
273	280	K.(ETSLTVNK).E	2			A+A		-	-
273	280	K.(ETSLTVNK).E	2	1		A+B		-	-
273	280	K.(ETSLTVNK).E	2	1	1	A+C		-	-
281	287	K.(ETTVETK).E	1			-		+	-
281	287	K.(ETTVETK).E	1	1		-		+	+
281	287	K.(ETTVETK).E	1	1	1	C		-	-
281	294	K.(ETTVETKETTTTNK).Q	2	2		-		-	+
281	294	K.(ETTVETKETTTTNK).Q	3	1		-		+	-
281	294	K.(ETTVETKETTTTNK).Q	3	2		-		+	+
288	294	K.(ETTTTNK).Q	1	1		-		+	+
288	294	K.(ETTTTNK).Q	1	1	1	-		+	+
288	301	K.(ETTTTNKQTSTDGK).E	1	1		-		+	-
288	301	K.(ETTTTNKQTSTDGK).E	1	1	1	-		+	-
288	301	K.(ETTTTNKQTSTDGK).E	2	2		-		+	-
288	303	K.(ETTTTNKQTSTDGKEK).T	1	1		-		-	+
295	301	K.(QTSTDGK).E	3	1		A+A+B		-	-		3Hn,Hex
295	303	K.(QTSTDGKEK).E	3	2		A+B+B		-	-
302	315	K(.EKTTSAKETQSIEK).T	1	1		-		+	+
302	315	K(.EKTTSAKETQSIEK).T	2	2		-		+	+
302	315	K(.EKTTSAKETQSIEK).T	3	2		-		+	+
302	315	K(.EKTTSAKETQSIEK).T	1	1	1	-		-	+
304	315	K.(TTSAKETQSIEK).T	1	1		-		+	+
309	319	K.(ETQSIEKTSAK).D	2	1		-		+	-
316	326	K.(TSAKDLAPTSK).V*	1	1		B	T324	+	+
316	326	K.(TSAKDLAPTSK).V	2	2		-		-	+
316	326	K.(TSAKDLAPTSK).V	4	1		A+A+A+B		-	-
316	326	K.(TSAKDLAPTSK).V	1	1	1	C		+	+
316	326	K.(TSAKDLAPTSK).V	1	1	2	-		-	+
320	326	K.(DLAPTSK).V	1			A	T324	+	+
320	326	K.(DLAPTSK).V	1	1		B	T324	+	+
320	326	K.(DLAPTSK).V	1	1	1	C	T324	+	+
320	326	K.(DLAPTSK).V	2	1		-		+	-
320	326	K.(DLAPTSK).V	2	2		-		+	+
320	326	K.(DLAPTSK).V	2	1	1	-		+	+
320	326	K.(DLAPTSK).V	1	1	2	-		+	+
320	326	K.(DLAPTSK).V	2	2	1	-		+	+
320	334	K.(DLAPTSKVLAKPTPK).A	3	3		-		-	+
327	334	K.(VLAKPTPK).A	1			A	T332	+	-
327	334	K.(VLAKPTPK).A	1	1		B	T332	+	+
327	334	K.(VLAKPTPK).A	1		1	-		-	+
327	334	K.(VLAKPTPK).A	1	1	SULF	-		+	+
327	334	K.(VLAKPTPK).A	1	1	1	C	T332	+	+
327	334	K.(VLAKPTPK).A	1	1	2	-		+	+
327	334	K.(VLAKPTPK).A	2	1		-		+	-
327	340	K.(VLAKPTPKAETTTK).G*	2			A,A	T332,T339	-	-
327	340	K.(VLAKPTPKAETTTK).G*	2	2		B,B	T332,T339	-	-
335	348	K.(AETTTKGPALTTPK).E	2			A,A	T338,T339	-	-
335	348	K.(AETTTKGPALTTPK).E	2	1		A,B	T338,T339	-	-
335	348	K.(AETTTKGPALTTPK).E	2	1	1	A,C	T338,T339	-	-
335	348	K.(AETTTKGPALTTPK).E*	3			A,A,A	T337,T338,T339	-	-
341	348	K.(GPALTTPK).E	2			A,A	T345,T346	-	-
341	348	K.(GPALTTPK).E	2	1		A+B		-	-
341	348	K.(GPALTTPK).E	2	1	1	A+C		-	-
349	356	K.(EPTPTTPK).E	1			A	T351; T460	-	-	REPEAT PEPTIDE (2 TIMES)
349	356	K.(EPTPTTPK).E	2			A,A	T351,T353;T460,T462	-	-
349	356	K.(EPTPTTPK).E	2	1		A,B		-	-
349	356	K.(EPTPTTPK).E	2	2		B+B		-	-
349	356	K.(EPTPTTPK).E	3			A+A+A		-	-
349	356	K.(EPTPTTPK).E	3	1		A+A+B		-	-
349	356	K.(EPTPTTPK).E	3	1	1	A+A+C		-	-
349	364	K.(EPTPTTPKEPASTTPK).E*	2			A,A	T351,T353	-	-
357	364	K.(EPASTTPK).E	3			A+A+A		-	-
357	364	K.(EPASTTPK).E	3	1		A+A+B		-	-
357	372	K.(EPASTTPKEPTPTTIK).S*	2			A,A	T361,T367	-	-
365	372	K.(EPTPTTIK).S	2			A,A	T369,T370	-	-
365	372	K.(EPTPTTIK).S	2			A,A	T367,T369	-	-
365	372	K.(EPTPTTIK).S	2	1		A,B	T367,T369	-	-
365	372	K.(EPTPTTIK).S	2	1	1	A,C	T367,T369	-	-
373	379	K.(SAPTTPK).E	1			A		-	-	REPEAT PEPTIDE (4 TIMES)
373	379	K.(SAPTTPK).E	1	1	1	C	T377;T392;T431;T548	-	-
373	379	K.(SAPTTPK).E	2			A,A	T376,T377; T391,T392; T430,T431; T547,T548	+	-
373	379	K.(SAPTTPK).E	2	1		B,A		-	-
373	379	K.(SAPTTPK).E	2	1	1	C,A		-	-
373	379	K.(SAPTTPK).E	2	2		B+B		-	-
373	379	K.(SAPTTPK).E	2	2	1	B+C		-	-
373	379	K.(SAPTTPK).E	3			A+A+A		-	-
373	379	K.(SAPTTPK).E	3	1		A+A+B		-	-
373	387	K.(SAPTTPKEPAPTTTK).K*	2	2		B,B	T377,T386; T392,T401	-	-	(2 TIMES)
380	387	K.(EPAPTTTK).S	1	1	1	C	T384; T399; T415; T423; T509; T525; T540; T595	-	-	REPEAT PEPTIDE (8 TIMES)
380	387	K.(EPAPTTTK).S	1			A	T385; T400; T416; T424; T510; T526; T541; T596	-	-
380	387	K.(EPAPTTTK).S	1	1		B		-	-
380	387	K.(EPAPTTTK).S	1			A	T386; T401; T417; T425; T511; T527; T542; T597	-	-
380	387	K.(EPAPTTTK).S	1	1		B		-	-
380	387	K.(EPAPTTTK).S	1	1	1	C		-	-
380	387	K.(EPAPTTTK).S	2			A,A	T384,T385; T399,T400; T415,T416; T423,T424; T509,T510; T525,T526; T540,T541; T595,T596	-	-
380	387	K.(EPAPTTTK).S	2			A,A	T384,T386; T399,T401; T415,T417; T423,T425; T509,T511; T525,T527; T540,T542; T595,T597	-	-
380	387	K.(EPAPTTTK).S	2	1		A,B		-	-
380	387	K.(EPAPTTTK).S	2	2		B,B		-	-
380	387	K.(EPAPTTTK).S	2	1	1	C,A		-	-
403	410	K.(EPAPTTPK).E	1			A	T407; T438; T454; T477; T501; T563; T571; T587; T611; T683; T691; T699; T723; T768; T776; T792; T837	-	-	REPEAT PEPTIDE (17 TIMES)
403	410	K.(EPAPTTPK).E	1	1		B		+	+
403	410	K.(EPAPTTPK).E	1	1	1	C		+	+
403	410	K.(EPAPTTPK).E	1			A	T408; T439; T455; T478; T502; T564; T572; T588; T612; T684; T692; T700; T724; T769; T777; T793; T838	-	-
403	410	K.(EPAPTTPK).E	1	1		B		+	+
403	410	K.(EPAPTTPK).E	1	1	1	C		+	+
403	410	K.(EPAPTTPK).E	2			A,A	T407,T408; T438,T439; T454,T455; T477,T478; T501,T502; T563,T564; T571,T572; T587,T588; T611,T612; T683,T684; T691,T692; T699,T700; T723,T724; T768,T769; T776,T777; T792,T793; T837,T838	-	-
403	410	K.(EPAPTTPK).E	2	1		A,B		-	-
403	410	K.(EPAPTTPK).E	2	1		B,A		+	-
403	410	K.(EPAPTTPK).E	2	2		B,B		+	+
403	410	K.(EPAPTTPK).E	2	2	1	C,B		-	-
403	410	K.(EPAPTTPK).E	2	1	1	A,C		-	-
403	410	K.(EPAPTTPK).E	2	2	1	B,C		+	-
403	410	K.(EPAPTTPK).E	2	2	2	C+C		-	-
403	418	K.(EPAPTTPKEPAPTTTK).E*	2	2		B,B	T407,T417; T501,511; T587,T597	-	-	(3 TIMES)
442	449	K.(KPAPTTPK).E	1			A	T446; T493; T579; T603	+	+	REPEAT PEPTIDE (4 TIMES)
442	449	K.(KPAPTTPK).E	1	1		B		+	+
442	449	K.(KPAPTTPK).E	1	1	1	C		-	-
442	449	K.(KPAPTTPK).E	1			A	T447; T494; T580; T604	+	+
442	449	K.(KPAPTTPK).E	2			A,A	T446,T447; T493,T494; T579,T495; T603,T604	-	-
442	449	K.(KPAPTTPK).E	2	1		A,B		-	-
442	449	K.(KPAPTTPK).E	2	1		B,A		-	-
442	449	K.(KPAPTTPK).E	2	2		B,B		-	-
442	449	K.(KPAPTTPK).E	2	1	1	C,A		-	-
442	449	K.(KPAPTTPK).E	2	2	1	C,B		-	-
442	449	K.(KPAPTTPK).E	2	2	2	C,C		-	-
443	449	K.(PAPTTPK).E	1			A	T446; T493; T579; T603	-	-	REPEAT PEPTIDE (4 TIMES)
443	449	K.(PAPTTPK).E	1	1		B		-	-
443	449	K.(PAPTTPK).E	1	1	1	C		-	-
443	449	K.(PAPTTPK).E	2			A+A		-	-
443	449	K.(PAPTTPK).E	2	1		A+B		-	-
458	472	K.(EPTPTTPKEPAPTTK).E*	2			A,A	T460,T463	-	-
466	472	K.(EPAPTTK).E	1			A		-	-
466	472	K.(EPAPTTK).E	2			A+A		-	-
466	472	K.(EPAPTTK).E	1	1	1	C		-	-
466	472	K.(EPAPTTK).E	2	1	1	A+C		-	-
466	480	K.(EPAPTTKEPAPTTPK).K	2			A,A	T470,T471	-	-
466	480	K.(EPAPTTKEPAPTTPK).K	2	1	1	A+C		-	-
466	480	K.(EPAPTTKEPAPTTPK).K	2	2	1	B+C		-	-
466	480	K.(EPAPTTKEPAPTTPK).K	2	2	2	C+C		-	-
473	488	K.(EPAPTTPKEPAPTAPK).K	1			A		-	-		HexNAc
481	488	K.(EPAPTAPK).K	1			A	T485	-	-
481	488	K.(EPAPTAPK).K	1	1		B	T485	+	+
481	488	K.(EPAPTAPK).K	1	1	1	C	T485	-	-
505	520	K.(EPAPTTTKEPSPTTPK).E*	1	1		B	T511	-	-
505	520	K.(EPAPTTTKEPSPTTPK).E*	2			A,A	T510,S515	-	-
513	520	K.(EPSPTTPK).E	1			A		-	-
529	535	K.(SAPTTTK).E	2	1		A+B		-	-
529	535	K.(SAPTTTK).E	3	1		A+A+B		-	-
529	543	K.(SAPTTTKEPAPTTTK).S*	2	2		B,B	T534,T542	-	-
529	543	K.(SAPTTTKEPAPTTTK).S*	2			A,A	T532,T533	-	-
551	558	K.(EPSPTTTK).E	1			A		-	-
551	558	K.(EPSPTTTK).E	2			A,A	T555,T557	-	-
551	558	K.(EPSPTTTK).E	1	1	1	C		-	-
551	566	K.(EPSPTTTKEPAPTTPK).E*	1	1		B	T557	-	-
551	566	K.(EPSPTTTKEPAPTTPK).E	1	1	1	C	T557	-	-
551	566	K.(EPSPTTTKEPAPTTPK).E*	2			A,A	T556,T557	-	-
559	574	K.(EPAPTTPKEPAPTTPK).K*	1	1		B	T563; T768	-	-	REPEAT PEP (2 TIMES)
559	574	K.(EPAPTTPKEPAPTTPK).K	1	1	1	C		-	-
607	622	K.(EPAPTTPKETAPTTPK).K*	1	1		B	T611; T699	-	-	REPEAT PEPTIDE (2 TIMES)
607	622	K.(EPAPTTPKETAPTTPK).K*	2			A,A	T611,T619; T699,T707	-	-
607	622	K.(EPAPTTPKETAPTTPK).K*	2	1		B,A		-	-
607	622	K.(EPAPTTPKETAPTTPK).K	2	2		-		-	+
607	622	K.(EPAPTTPKETAPTTPK).K	4	3		-		+	-
615	622	K.(ETAPTTPK).K	1			A	T619; T707; T829	-	-	REPEAT PEPTIDE (3 TIMES)
615	622	K.(ETAPTTPK).K	1	1	1	C		+	+
615	622	K.(ETAPTTPK).K	1	1		B	T620; T708; T830	+	+
615	622	K.(ETAPTTPK).K	1	1	1	C		+	+
615	622	K.(ETAPTTPK).K	2			A,A	T619,T620; T707,T708; T829,T830	+	-
615	622	K.(ETAPTTPK).K	2	1		B,A		+	-
615	622	K.(ETAPTTPK).K	2	2		B,B		+	+
615	623	K.(ETAPTTPKK).L	2	1		A+B		-	-
623	631	K.(KLTPTTPEK).L	1			A	T625	+	+
623	631	K.(KLTPTTPEK).L	1			A	T627	+	+
623	631	K.(KLTPTTPEK).L	1	1		B		+	+
623	631	K.(KLTPTTPEK).L	1	1	1	C	T625	+	+
623	631	K.(KLTPTTPEK).L	1	1	1	C	T627	+	+
623	631	K.(KLTPTTPEK).L	2			A,A	T625,T627	+	-
623	631	K.(KLTPTTPEK).L	2			A,A	T627,T628	+	-
623	631	K.(KLTPTTPEK).L	2	1		A,B	T627,T628	+	+
623	631	K.(KLTPTTPEK).L	2	1	1	A,C	T625,T628	-	-
623	631	K.(KLTPTTPEK).L	2	1	1	A,C	T627,T628	-	-
623	631	K.(KLTPTTPEK).L	2	2		B,B	T627,T628	+	+
623	631	K.(KLTPTTPEK).L	2	2	1	-		+	+
623	631	K.(KLTPTTPEK).L	3	1		-		+	+
623	631	K.(KLTPTTPEK).L	3	2		-		+	+
623	631	K.(KLTPTTPEK).L	3	2	1	-		-	+
623	631	K.(KLTPTTPEK).L	3	3		-		+	+
623	631	K.(KLTPTTPEK).L	3	3	2	-		-	+
624	631	K.(LTPTTPEK).L	1			-		+	-
624	631	K.(LTPTTPEK).L	1	1		B		+	+
624	631	K.(LTPTTPEK).L	2			A+A		+	-
624	631	K.(LTPTTPEK).L	2	1		A+B		+	-
624	631	K.(LTPTTPEK).L	1	1	1	-		+	+
624	631	K.(LTPTTPEK).L	2	2		-		+	+
624	631	K.(LTPTTPEK).L	3	1		-		+	-
624	631	K.(LTPTTPEK).L	2	2	2	C+C		-	-
632	639	K.(LAPTTPEK).P	1			A		-	-
632	639	K.(LAPTTPEK).P	2			A+A		-	-
632	639	K.(LAPTTPEK).P	1	1		B		-	-
632	639	K.(LAPTTPEK).P	1	1	1	C		-	-
632	639	K.(LAPTTPEK).P	2	1	1	A+C		-	-
632	639	K.(LAPTTPEK).P	2	2	2	C+C		-	-
671	678	K.(AAAPNTPK).E	1			A	T676	+	+
671	678	K.(AAAPNTPK).E	1	1		B	T676	+	+
671	678	K.(AAAPNTPK).E	1	1	1	C	T676	+	+
671	686	K.(AAAPNTPKEPAPTTPK).E	2	2		-		-	+
695	710	K.(EPAPTTPKETAPTTPK).G	2	2		-		+	-
703	718	K.(ETAPTTPKGTAPTTLK).E*	1	1		B	T712	-	-
703	718	K.(ETAPTTPKGTAPTTLK).E	3	3		-		-	+
711	718	K.(GTAPTTLK).E	1			A	T712	+	-	REPEAT PEPTIDE (2 TIMES)
711	718	K.(GTAPTTLK).E	1	1		B	T712	+	+
711	718	K.(GTAPTTLK).E	1	1	1	C	T712	-	-
711	718	K.(GTAPTTLK).E	2			A,A	T712,T716	-	-
711	718	K.(GTAPTTLK).E	1	1		B	T715	+	+
711	718	K.(GTAPTTLK).E	1			A	T716	+	+
711	718	K.(GTAPTTLK).E	2	1		A+B		-	-
711	718	K.(GTAPTTLK).E	2	2		B+B		-	-
711	718	K.(GTAPTTLK).E	3			A+A+A		-	-
711	718	K.(GTAPTTLK).E	3	1		A+A+B		-	-
711	718	K.(GTAPTTLK).E	3	1	1	A+A+C		-	-
719	731	K.(EPAPTTPKKPAPK).E*	2			A,A	T723,T724; T792,T793	-	-	REPEAT PEPTIDE (2 TIMES)
719	731	K.(EPAPTTPKKPAPK).E	2	1		B,A		+	+
719	731	K.(EPAPTTPKKPAPK).E	2	2		B,B		+	+
719	731	K.(EPAPTTPKKPAPK).E	2	2	1	C,B		+	+
719	731	K.(EPAPTTPKKPAPK).E	2	2	2	C,C		-	-
719	731	K.(EPAPTTPKKPAPK).E	1	1	1	C		-	-
719	731	K.(EPAPTTPKKPAPK).E	2	1	1	A+C		-	-
719	731	K.(EPAPTTPKKPAPK).E	4	4		-		-	+
732	739	K.(ELAPTTTK).E*	1			A	T736;T805	-	-	REPEAT PEPTIDE (2 TIMES)
732	739	K.(ELAPTTTK).E	1			A	T738;T807	-	-
732	739	K.(ELAPTTTK).E	1	1	1	C		-	-
732	739	K.(ELAPTTTK).E	2			A,A	T737,T738; T806,T807	-	-
732	739	K.(ELAPTTTK).E	1	1		-		-	+
732	739	K.(ELAPTTTK).E	2	1	1	A+C		-	-
732	748	K.(ELAPTTTKEPTSTTCDK).P*	1			A	T738	-	-
732	748	K.(ELAPTTTKEPTSTTCDK).P*	2			A,A	T738,T742	-	-
740	755	K.(EPTSTTCDKPAPTTPK).G*	1			A	S743	-	-
740	755	K.(EPTSTTCDKPAPTTPK).G*	2			A,A	T742,T744	-	-
756	763	K.(GTAPTTPK).E	1			A	T761	-	-
756	763	K.(GTAPTTPK).E	2			A,A	T760,T761	-	-
756	763	K.(GTAPTTPK).E	2			A,A	T757,T761	-	-
801	817	K.(ELAPTTTKGPTSTTSDK).P*	1	1		B	T807	-	-
809	824	K.(GPTSTTSDKPAPTTPK).P*	2			A,A	T811,T815	-	-
809	824	K.(GPTSTTSDKPAPTTPK).P*	3			A,A,A	T811,T812, T813	-	-
865	871	K.(EPTTIHK).S	1			A		-	-
865	871	K.(EPTTIHK).S	2			A+A		-	-
865	871	K.(EPTTIHK).S	1	1		B		-	-
865	871	K.(EPTTIHK).S	1	1	1	C		-	-
872	887	K.(SPDESTPELSAEPTPK).A*	1			A	T885	-	-
872	887	K.(SPDESTPELSAEPTPK).A	1	1		B		+	+
872	887	K.(SPDESTPELSAEPTPK).A	1	1	1	C	T885	+	+
872	887	K.(SPDESTPELSAEPTPK).A	1	1	2	D		+	+
872	887	K.(SPDESTPELSAEPTPK).A	2			A+A		-	-
872	887	K.(SPDESTPELSAEPTPK).A	2	1		A+B		-	-
872	887	K.(SPDESTPELSAEPTPK).A	2	1	1	A+C		-	-
872	887	K.(SPDESTPELSAEPTPK).A*	2	2		B,B	T877,T885	-	-
872	887	K.(SPDESTPELSAEPTPK).A*	2	2		B,B	S881,T885	-	-
872	887	K.(SPDESTPELSAEPTPK).A	2	2	1	B+C		-	-
872	887	K.(SPDESTPELSAEPTPK).A	2	2	2	C+C		-	-
872	887	K.(SPDESTPELSAEPTPK).A	3	3		-		+	+
872	887	K.(SPDESTPELSAEPTPK).A	3	3	1	-		-	+
888	894	K.(ALENSPK).E	1			A	S892	+	-
888	894	K.(ALENSPK).E	1	1		-		+	+
888	894	K.(ALENSPK).E	1	1	1	C	S892	+	-
888	902	K.(ALENSPKEPGVPTTK).T	1			A	T900	-	-
888	902	K.(ALENSPKEPGVPTTK).T	1	1		B	T900	-	+
888	902	K.(ALENSPKEPGVPTTK).T*	2			A,A	T900,T901	-	-
888	902	K.(ALENSPKEPGVPTTK).T	1	1	1	C		-	+
895	902	K.(EPGVPTTK).T	1			A	T900	+	-
895	902	K.(EPGVPTTK).T	1	1		B	T900	+	+
895	902	K.(EPGVPTTK).T	1	1	1	C	T900	+	+
895	902	K.(EPGVPTTK).T	2			A,A	T900,T901	+	-
895	902	K.(EPGVPTTK).T	2	1		A,B	T900,T901	+	+
895	902	K.(EPGVPTTK).T	2	1	1	A+C		+	-
895	902	K.(EPGVPTTK).T	2	2		B,B	T900,T901	+	+
895	902	K.(EPGVPTTK).T	2	2	1	B,C	T900,T901	+	+
895	902	K.(EPGVPTTK).T	1	1	2	-		+	+
895	902	K.(EPGVPTTK).T	2	2	1	C,B	T900,T901	-	-
903	916	K.(TPAATKPEMTTTAK).D	1			A	T907	-	-
903	916	K.(TPAATKPEMTTTAK).D	1			A	T914	-	-
903	916	K.(TPAATKPEMTTTAK).D	1	1	1	C		-	-
903	916	K.(TPAATKPEMTTTAK).D	2			A,A	T912,T913	-	-
903	916	K.(TPAATKPEMTTTAK).D	2			A,A	T912,T914	-	-
903	916	K.(TPAATKPEMTTTAK).D	2	1		A,B	T912,T913	-	-
903	916	K.(TPAATKPEMTTTAK).D	2	1	1	A,C	T912,T913	-	-
903	916	K.(TPAATKPEMTTTAK).D	2	2		B,B	T912,T913	+	+
903	916	K.(TPAATKPEMTTTAK).D	3	3		-		+	+
917	925	K.(DKTTERDLR).T	2			-		+	-
919	925	K.(TTERDLR).T	1			A		-	-		Hn
919	925	K.(TTERDLR).T	2			A+A		-	-
919	936	K.(TTERDLRTTPETTTAAPK).M*	2			A,A	T931,T932	-	-
926	936	R.(TTPETTTAAPK).M	1			A		-	-
926	936	R.(TTPETTTAAPK).M	2			A+A		-	-
926	936	R.(TTPETTTAAPK).M	3			A+A+A		-	-
926	936	R.(TTPETTTAAPK).M	4			A+A+A+A		-	-
926	936	R.(TTPETTTAAPK).M	4	1		A+A+A+B		-	-
926	936	R.(TTPETTTAAPK).M	4	3	1	A+A+B+C		-	-
926	936	R.(TTPETTTAAPK).M	5			A,A,A,A,A	T926,T927,T930, T931,T932	-	-
926	936	R.(TTPETTTAAPK).M	5	1		A+A+A+A+B		-	-
926	936	R.(TTPETTTAAPK).M	5	1	1	A+A+A+A+C		-	-
940	947	K.(ETATTTEK).T	1	1	1	C		-	-
940	947	K.(ETATTTEK).T	2	1	1	A+C		-	-
940	947	K.(ETATTTEK).T	2	2		-		+	+
940	952	K.(ETATTTEKTTESK).I	3			A+A+A		-	-
940	952	K.(ETATTTEKTTESK).I	2	2	1	B+C		-	-
940	952	K.(ETATTTEKTTESK).I	3	1	1	A+A+C		-	-
953	972	K.(ITATTTQVTSTTTQDTTPFK).I*	2			A,A	T963,T964	-	-
973	984	K.(ITTLKTTTLAPK).K*	3	1		B,A,A	T978,T979,T980	-	-
973	984	K.(ITTLKTTTLAPK).K*	3	2		B,A,B	T978,T979,T980	-	-
973	984	K.(ITTLKTTTLAPK).K*	3	3		B,B,B	T978,T979,T980	-	-
991	1008	K.(TITTTEIMNKPEETAKPK).D*	1			A	T993	-	-
991	1008	K.(TITTTEIMNKPEETAKPK).D*	1			A	T994	-	-
991	1008	K.(TITTTEIMNKPEETAKPK).D	4	4		-		-	+
1011	1026	R.(ATNSKATTPKPQKPTK).A	3	2		-		-	+
1011	1026	R.(ATNSKATTPKPQKPTK).A	3	3		-		+	+					-
1011	1026	R.(ATNSKATTPKPQKPTK).A	4	2		-		-	+
1011	1026	R.(ATNSKATTPKPQKPTK).A	4	4	1	-		-	+
1016	1026	K.(ATTPKPQKPTK).A	2			A,A	T1017,T1025	-	-
1016	1026	K.(ATTPKPQKPTK).A	2			A,A	T1018,T1025	-	-
1016	1026	K.(ATTPKPQKPTK).A	2	1		A+B		-	-
1016	1026	K.(ATTPKPQKPTK).A	2	2		B,B	T1018,T1025	-	+
1016	1026	K.(ATTPKPQKPTK).A	2	2	1	C,B	T1018,T1025	+	+
1016	1026	K.(ATTPKPQKPTK).A	2	2	2	C,C	T1018,T1025	-	-
1016	1026	K.(ATTPKPQKPTK).A	2	1	1	C,A	T1018,T1025	-	-
1016	1026	K.(ATTPKPQKPTK).A	3			A+A+A		-	-
1016	1026	K.(ATTPKPQKPTK).A	3	1		A+A+B		+	-
1016	1026	K.(ATTPKPQKPTK).A	3	1	1	A+A+C		-	-
1016	1026	K.(ATTPKPQKPTK).A	3	2		A+B+B		-	+
1016	1026	K.(ATTPKPQKPTK).A	3	2	1	A+B+C		+	+
1016	1026	K.(ATTPKPQKPTK).A	3	3	1	-		+	+
1016	1026	K.(ATTPKPQKPTK).A	3	3		-		+	+
1016	1026	K.(ATTPKPQKPTK).A	4	2		-		-	+
1016	1029	K.(ATTPKPQKPTKAPK).A*	2			A,A	T1018,T1025	-	-
1016	1029	K.(ATTPKPQKPTKAPK).A*	2	1		A,B	T1018,T1025	+	-
1016	1029	K.(ATTPKPQKPTKAPK).A	2	2		-		+	+
1016	1029	K.(ATTPKPQKPTKAPK).A	2	2	1	-		+	+
1016	1029	K.(ATTPKPQKPTKAPK).A	2	2	2	-		+	-
1016	1029	K.(ATTPKPQKPTKAPK).A	3	2	1	-		+	+
1016	1029	K.(ATTPKPQKPTKAPK).A	3	3	1	-		+	-
1016	1029	K.(ATTPKPQKPTKAPK).A	3	1		-		+	+
1016	1029	K.(ATTPKPQKPTKAPK).A	3	3		-		+	+
1016	1029	K.(ATTPKPQKPTKAPK).A	4	2		-		+	+
1030	1035	K.(KPTSTK).K	2			-		+	-
1030	1035	K.(KPTSTK).K	1	1		-		+	+
1030	1035	K.(KPTSTK).K	1	1	1	-		+	-
1030	1038	K.(KPTSTKKPK).T	1	1		-		+	+
1030	1038	K.(KPTSTKKPK).T	1	1	1	-		+	+
1030	1038	K.(KPTSTKKPK).T	2			-		+	+
1030	1038	K.(KPTSTKKPK).T	2	1		-		+	+
1030	1038	K.(KPTSTKKPK).T	2	2		-		-	+
1039	1042	K.(TMPR).V	1	1		-		-	+
1039	1045	K.(TMPRVR).K	1	1	1	C		-	-
1043	1053	R.(VRKPKTTPTPR).K	2	1		-		+	+
1043	1053	R.(VRKPKTTPTPR).K	2	2		-		+	+
1043	1053	R.(VRKPKTTPTPR).K	3	2		-		+	-
1043	1053	R.(VRKPKTTPTPR).K	2	1	1	-		+	-
1043	1053	R.(VRKPKTTPTPR).K	2	2	1	-		+	+
1045	1053	R.(KPKTTPTPR).K	2			-		-	+
1045	1053	R.(KPKTTPTPR).K	2	1		-		+	+
1045	1053	R.(KPKTTPTPR).K	2	1	1	-		+	-
1045	1053	R.(KPKTTPTPR).K	2	2		-		+	+
1045	1053	R.(KPKTTPTPR).K	2	2	1	-		+	+
1048	1053	K.(TTPTPR).K	1	1		A+A		+	+
1048	1053	K.(TTPTPR).K	2	1		A+B		+	+
1048	1053	K.(TTPTPR).K	2	1	1	A+C		-	-
1048	1053	K.(TTPTPR).K	2	2		-		+	+
1068	1086	R.(IAEAMLQTTTRPNQTPNSK).L	3	3		-		+	+
1068	1086	R.(IAEAMLQTTTRPNQTPNSK).L	3	3	1	-		+	-
1068	1086	R.(IAEAMLQTTTRPNQTPNSK).L	4	2		-		+	-
1068	1086	R.(IAEAMLQTTTRPNQTPNSK).L	4	3		-		+	+
1068	1086	R.(IAEAMLQTTTRPNQTPNSK).L	4	3	1	-		+	-
1068	1086	R.(IAEAMLQTTTRPNQTPNSK).L	4	4		-		-	+
1094	1110	K.(SEDAGGAEGETPHMLLR).P	1			-		+	-
1094	1110	K.(SEDAGGAEGETPHMLLR).P	1	1		-		-	+
1094	1110	K.(SEDAGGAEGETPHMLLR).P	1	1	1	-		-	+
1094	1110	K.(SEDAGGAEGETPHMLLR).P	1	1	2	D		-	+
1094	1127	K.(SEDAGGAEGETPHMLLRPHVFMPEVTPDMDYLPR).V	1	1	2	-		-	+
1111	1127	R.(PHVFMPEVTPDMDYLPR).V	1	1		-		-	+
1111	1127	R.(PHVFMPEVTPDMDYLPR).V	1	1	2	D		+	+
1159	1166	R.(NGTLVAFR).G	1			A		+	-
1307	1317	R.(AIGPSQTHTIR).I	1	1		-		-	+
1387	1398	R.(AITTRSGQTLSK).V	1	1	1	C	S1392	-	-
